# TLPath predicts telomere length in human tissues from histopathology images

**DOI:** 10.1101/2025.03.04.641489

**Authors:** Anamika Yadav, Kyle Alvarez, Akanimoh Adeleye, Yu Xin Wang, Sanju Sinha

## Abstract

Telomere dysfunction is a key hallmark of aging linked to numerous age-related diseases including cardiovascular disorders, pulmonary fibrosis, and metabolic syndromes. Despite decades of research yielding strong evidence linking telomere biology to aging processes, the field faces a critical bottleneck: current telomere measurement methods require specialized molecular techniques that prevent large-scale studies and clinical implementation. Here we present TLPath, a novel deep learning framework that extracts normal tissue architecture from routine histopathology (H&E) images to predict bulk-tissue telomere length. Trained on the Genotype-Tissue Expression cohort comprising >7.3 million patch images from >5,000 whole-slide images across 919 individuals, TLPath makes a remarkable discovery: the extracted morphological features spontaneously separate young, middle-aged, and elderly individuals within most tissue types— demonstrating for the first time that aging causes substantial architectural changes in tissues detectable without explicit age supervision. These extracted features can predict bulk-telomere length with significant accuracy (>0.51 in well-represented tissues), outperforming chronological age as a predictor (correlation = 0.20) and identifying age-discordant cases – detecting both accelerated telomeres shortening in young individuals and preserved telomeres in older individuals. Mechanistic interpretation reveals that TLPath leverages established senescence morphological markers, including nuclear-to-cytoplasmic ratio and nuclear shape variation, for its predictions. We applied TLPath in ∼2,800 new GTEx biopsies where concordant with known association, the predicted telomere length is shorter across most tissues from individuals with Type 1/2 diabetes. Overall, we demonstrate that aging substantially alters tissue morphology, which TLPath captures and uses to predict telomere length, enabling large-scale telomere biology studies using existing tissue archives.
