## Supplementary Table 3 for "TLPath predicts telomere length in human tissues from histopathology images"

### Sheet: Sheet1
	Prostate	Lung	Esophagus - Mucosa	Pancreas	Thyroid	Kidney - Cortex	Stomach	Ovary	Colon - Sigmoid	Vagina	Colon - Transverse	Skin - Not Sun Exposed (Suprapubic)	Brain - Cerebellum	Skin - Sun Exposed (Lower leg)	Testis	Muscle - Skeletal	Nerve - Tibial	Esophagus - Gastroesophageal Junction
mucosa	29	26	622	0	0	0	781	0	360	106	769	3	0	11	1	0	0	176
muscularis	1	0	99	0	0	1	271	0	520	0	247	0	0	0	0	0	0	432
congestion	1	393	34	2	5	41	22	1	4	3	8	0	4	0	13	1	0	4
fibrosis	1	151	2	118	130	75	2	4	11	0	1	1	1	2	46	17	13	14
fibroadipose	3	1	3	4	10	0	0	2	2	1	1	0	0	0	0	9	8	9
fibrovascular	6	1	3	2	19	0	0	7	2	3	2	0	0	0	0	6	2	7
fibrofatty	2	0	1	3	16	0	1	1	5	1	0	0	0	0	0	2	7	18
fibromuscular	93	0	0	0	1	0	0	1	0	7	0	0	0	0	1	1	0	0
autolysis	87	10	18	152	19	94	164	0	13	0	127	1	19	0	26	2	0	6
squamous	0	1	463	3	3	0	1	0	0	117	2	291	0	408	0	0	0	49
epithelium	70	13	174	5	3	4	12	0	2	97	11	296	0	398	0	0	0	12
adipose	15	2	5	78	34	1	3	6	8	2	7	36	0	71	0	101	104	24
interstitial	0	51	0	70	53	82	0	0	0	0	0	2	0	3	17	321	14	1
lymphoid	0	4	21	2	37	4	6	0	9	1	14	2	0	0	0	1	1	2
dermal	0	0	0	0	0	0	0	0	0	0	0	384	0	405	0	0	0	0
epidermis	0	0	0	0	0	0	0	0	0	0	0	10	0	197	0	0	0	0
gland	450	2	230	5	8	0	64	7	5	4	76	13	0	5	0	0	0	38
ducts	5	0	11	16	0	2	0	0	0	0	0	0	0	0	0	0	0	0
stroma	232	0	6	2	18	0	5	20	20	17	3	0	0	0	2	3	14	31
atherosis	0	0	0	0	0	0	0	0	0	0	0	0	0	0	0	0	0	0
cortex	0	0	0	0	0	77	0	12	0	0	0	0	11	0	0	0	0	0
spermatogenesis	0	0	0	0	0	0	0	0	0	0	0	0	0	0	505	0	0	0
sloughed	50	9	105	3	1	2	47	0	1	56	77	0	0	2	0	0	0	0
foci	9	42	18	23	24	9	13	0	19	1	6	4	2	5	4	31	3	11
islets	0	0	0	389	0	0	0	1	0	0	0	0	0	0	1	0	0	0
vessel	5	59	6	22	35	5	1	14	4	5	1	0	2	5	5	41	12	15
hyperplasia	146	2	22	0	15	0	1	0	2	0	1	0	0	1	15	0	0	0
glomeruli	0	0	0	0	0	283	0	0	0	0	0	0	0	0	0	0	0	0
plaque	0	0	0	0	0	0	0	0	0	0	0	0	0	0	0	0	0	0
atrophy	17	0	1	38	14	2	3	53	0	11	1	2	0	5	38	109	1	0
adenohypophysis	0	0	0	0	0	0	0	0	0	0	0	0	0	0	0	0	0	0
nerve	13	0	2	9	3	1	0	0	0	4	0	0	0	0	1	15	84	16
atherosclerosis	0	0	0	0	0	9	0	0	0	0	0	0	0	0	0	0	0	0
ischemic	0	0	0	0	0	0	1	0	0	0	1	0	9	0	0	3	0	0
medulla	0	0	0	0	2	84	0	1	0	0	0	0	0	0	0	0	0	0
tubules	0	0	0	0	0	135	0	0	0	0	0	0	0	0	52	0	0	0
inflammation	10	36	36	8	7	21	3	0	1	17	2	0	0	0	0	2	1	6
propria	0	0	37	0	0	1	36	0	26	1	31	0	0	0	1	0	0	13
sclerosis	0	5	0	2	0	121	0	0	0	1	0	0	0	1	14	1	1	0
lesions	2	4	0	1	20	47	2	0	0	2	0	0	0	1	1	1	2	0
hemorrhage	0	113	2	2	0	0	12	2	0	0	3	0	5	1	1	2	0	2
adventitia	0	0	0	0	0	0	1	0	4	0	3	0	0	0	0	0	0	9
subcutaneous	0	0	0	0	0	0	0	0	0	0	0	56	0	106	0	0	0	0
myometrium	0	0	0	0	0	0	0	0	0	0	0	0	0	0	0	0	0	0
macrovesicular	0	0	0	0	0	0	0	0	0	0	0	0	0	0	0	0	0	0
parenchyma	3	5	0	75	3	3	0	9	0	0	0	0	1	0	3	0	0	0
calcification	3	5	2	4	1	5	0	7	0	2	0	0	0	0	1	2	1	2
gynecomastoid	0	0	0	0	0	0	0	0	0	0	0	0	0	0	0	0	0	0
intimal	0	0	0	0	0	0	0	0	0	0	0	0	0	0	0	0	0	0
capsule	2	0	0	0	4	0	0	0	0	0	0	0	0	0	5	0	1	0
macrophages	0	125	0	1	0	0	0	0	0	0	1	0	0	0	0	0	0	0
alveolar	1	139	0	0	0	0	0	0	0	0	0	0	0	0	0	0	0	0
saponification	0	0	0	189	0	0	0	0	0	0	0	0	0	0	1	0	0	0
fascia	0	0	0	0	0	0	0	0	0	0	0	0	0	0	0	6	1	1
corpora	21	0	0	0	0	0	0	101	0	0	0	0	1	0	0	0	0	0
endometrium	0	0	0	0	0	0	0	0	0	0	0	0	0	0	0	0	0	0
edema	0	123	4	0	0	0	6	0	3	0	8	6	2	6	1	4	4	2
nodule	4	3	0	2	33	1	0	0	0	0	1	0	0	0	0	1	1	0
gastric	0	1	12	0	0	0	46	0	0	0	0	0	0	0	0	0	0	43
emphysema	0	158	0	0	0	0	0	0	0	0	0	0	0	0	0	0	0	0
cyst	7	0	1	4	39	3	14	30	0	1	0	2	0	0	0	0	0	0
pneumonia	0	105	0	0	0	0	0	0	0	0	0	0	0	0	0	0	0	0
scarring	0	0	0	4	8	10	0	1	0	0	0	0	0	1	4	4	0	0
monckeberg	0	0	0	0	0	0	0	0	0	0	0	0	0	0	0	0	1	0
atelectasis	0	72	0	0	0	0	0	0	0	0	0	0	0	0	0	0	0	0
hashimoto	0	0	0	0	74	0	0	0	0	0	0	0	0	0	0	0	0	0
infarction	0	0	0	0	0	1	0	1	0	0	0	0	0	0	1	0	0	1
hyalinization	0	4	0	2	1	18	0	0	0	0	1	0	0	0	32	0	2	0
hypertrophy	2	5	0	0	0	0	0	0	0	0	0	0	0	0	0	0	1	0
cirrhosis	0	0	0	0	0	1	0	0	0	0	0	0	0	0	2	0	0	0
necrosis	0	1	0	3	0	8	1	0	0	0	2	0	0	0	0	0	0	1
goiter	0	0	0	0	56	0	0	0	0	0	0	0	0	0	0	0	0	0
esophagitis	0	0	51	0	0	0	0	0	0	0	0	0	0	0	0	0	0	1
hypereosinophilia	0	0	3	0	0	0	0	0	0	0	0	0	0	0	0	0	0	0
metaplasia	6	4	10	7	4	0	10	0	0	2	0	0	0	0	0	0	0	1
desquamation	1	7	24	1	0	0	2	0	0	1	0	0	0	0	0	0	0	0
diabetic	0	0	0	5	0	25	0	0	0	0	0	0	0	0	0	0	2	0
nephritis	0	0	0	0	0	30	0	0	0	0	0	0	0	0	0	0	0	0
adenoma	0	0	0	0	23	1	0	1	0	0	1	0	0	0	0	0	0	0
amylacea	25	0	0	0	0	0	0	0	0	0	0	0	1	0	0	0	0	0
prostatitis	25	0	0	0	0	0	0	0	0	0	0	0	0	0	0	0	0	0
hepatitis	0	0	0	0	0	0	0	0	0	0	0	0	0	0	0	0	0	0
hypoxic	0	0	0	0	0	0	0	0	0	0	0	0	29	0	0	0	0	0
pancreatitis	0	0	0	21	0	0	0	0	0	0	0	0	0	0	0	0	0	0
mastopathy	0	0	0	0	0	0	0	0	0	0	0	0	0	0	0	0	0	0
dysplasia	0	0	1	0	0	0	1	0	0	2	0	0	0	0	0	0	0	0
